# Sex-linked dilution colour in the European domestic goose confirmed to be a 1-bp deletion in the *Melan-A* gene

**DOI:** 10.64898/2026.01.19.700295

**Authors:** Suvi Olli, Vikke Ahola, Marja E. Heikkinen, Johanna Honka

## Abstract

Plumage colour in domestic geese is an important economic trait and a selection target since the early days of domestication. In European domestic geese of greylag goose (*Anser anser*) origin, white plumage colour is known to be caused by two independent loci, one causing white spotting and one causing sex-linked dilution, together producing white plumage. Strong candidate mutations have been identified upstream of the *EDNRB2/LOC106047519* gene (*endothelin receptor B-like*) and within the sex-linked *MLANA* gene (*melan-A*). To confirm these candidate mutations, we genotyped differently coloured European domestic goose breeds, wild greylag geese, Chinese domestic geese (derived from swan goose *A. cygnoid*) and European and Chinese domestic geese crossbreeds. One base pair deletion in the *MLANA* gene (NW_013185876.1: g.950,868 C > -) was confirmed to cause sex-linked dilution, and thus autosexing (almost white gander and goose diluted grey). However, mutation upstream of *EDNRB2/LOC106047519* (NW_013185915.1: g. 775,151 G > T) was not the causative mutation for saddleback pattern but strongly linked to it in European domestic geese. We sequenced the *EDNRB2* gene and coding sequence of a neighbouring *VAMP7* gene (*vesicle-associated membrane protein 7*) but found no genetic variaion linked to colour. Additionally, we sequenced the coding sequence of *TYRP1* (*tyrosinase related protein 1*), a candidate gene for buff colouration, but no variation linked to colour was found. Further, we genotyped a 14-bp insertion in exon 3 of the *EDNRB2* gene, known to be causative of the white phenotype in the Chinese domestic goose, and identified it in one European domestic goose individual.
