## Supplemental Table 3 for "Sex-linked dilution colour in the European domestic goose confirmed to be a 1-bp deletion in the *Melan-A* gene"

### Sheet: Sheet1
Table S3. Genotypes of additional greylag (Anser anser) and bean geese (A. fabalis) in a locus upstream of EDNRB2. T = linked to solid colour, wild type and G = linked to spotting in locus upstream of EDNRB2. * indicates a 1-bp deletion in the primer area.
Type	Breed/species	Phenotype	Sample type	Sample code	upstream of EDNRB2
Grey	Greylag goose	Grey	Muscle tissue	NO27	G/G
	Greylag goose	Grey	Bone	35380	G/G
	Greylag goose	Grey	Bone	30656	G/G
	Greylag goose	Grey	Bone	34551	T/T
	Greylag goose	Grey	Bone	33709	G/G
	Greylag goose	Grey	Muscle tissue	IR1	G/G
	Greylag goose	Grey	Bone	29047	T/T
	Bean goose	Grey	Bone	6344	G/G
	Bean goose	Grey	Feather	AF2114	G/G
	Bean goose	Grey	Feather	AF1941	G/G*
* 1-bp indel in the primer area
