## Supplemental Table 1 for "Sex-linked dilution colour in the European domestic goose confirmed to be a 1-bp deletion in the *Melan-A* gene"

### Sheet: Sheet1
Table S1. Descriptions of each allele, symbols used for the alleles, mutation (if identified), mode of inheritance and interaction or epistasis with other genes (if known). Information is based on Ashton, C. 2021 Keeping geese: Breeds and management (The Crowood Press), Ashton, M. & Ashton C. 2022 White plumage in domestic geese, British Waterfowl Association 'Waterfowl', 242, 59-63, Ashton, C., …
Allele	Phenotype	Mutation	Mode of inheritance	Interaction with other genes or epistasis
European domestic goose (Anser anser)
Spotting
Sp+	wild type, solid-pattern	-	Autosomal codominant (heterozygotes show a white chin spot, a white breast patch and/or white flight feathers)
sp	spotted, saddleback-pattern	-	Autosomal codominant. Variable expression of white spotting (large to small grey areas remain in the head, neck, back and thigh coverts)	Possibly another locus is controlling the amount of white patterning
Sex-linked dilution
Sd	Sex-linked dilution	1-bp deletion	Sex-linked. Behaves as incompletely dominant, one copy producing light grey, two copies almost white in hemizygous females and homozygous males, respectively. Seen in autosexing breeds e.g. Pilgrim and Shetland
sd+	wild type	C	Sex-linked recessive
Sex-linked modified dilution
Sd#	Sex-linked modified dilution	-	Sex-linked. Occurs in Shetland, West of England, Normandy and Bavent breeds, which are spotted breeds with sex-linked dilution. One copy produces light grey feathers on saddleback pattern (hemizygous females), as the modifier prevents whitening of the areas affected by saddleback pattern (back, head and thigh coverts). Two copies produces almost white (homozygous males)	White color in males is enhanced by white spotting occurring with sex-linked dilution compared to only sex-linked dilution carrying breeds (Pilgrim, Cotton Patch and Settler)
sd#+	wild type	-	Sex-linked
White
			Males: Homozygous for spotting and homozygous for sex-linked dilution. Males may autosex in the fluff (light grey fluff) but become white in adult plumage, e.g. Czech and Embden	Dilution in white breeds is most likely enhanced by another modifier affecting the intensity of Sd (Czech goose)
			Females: Homozygous for spotting and hemizygous for sex-linked dilution. Females may autosex in the fluff (darker grey fluff) but become white in adult plumage, e.g. Czech and Embden
Buff
G	wild type	-	Sex-linked dominant
g	buff	-	Sex-linked recessive	Recessive to spotting
Blue
Bl	blue	-	Autosomal incompletely dominant (one copy producing darker bluish/silverish color, two copies producing lighter silvery color, also referred to as silver or lavender)	Recessive to spotting. In combination with buff creates lilac (one copy of blue) and cream (two copies of blue)
bl	wild type	-	Autosomal recessive
Chinese domestic goose (Anser cygnoid)
White
C	wild type	no insertion	Autosomal codominant (heterozygotes show a white breast patch of variable size and white primary flight feathers)
c	white	14-bp insertion	Autosomal codominant	Dominant over European solid-pattern
