## Supplemental Table 2 for "Sex-linked dilution colour in the European domestic goose confirmed to be a 1-bp deletion in the *Melan-A* gene"

### Sheet: Taul1
Table S2. Primers designed for genotyping the proposed SNPs affecting spotting phenotype and a 1-bp indel affecting sex-linked dilution colour in European domestic geese (Anser anser-origin) and a 14-bp indel affecting white color in Chinese domestic geese (A. cygnoid-origin) as well as primers for sequencing the EDNRB2, VAMP7 and TYRP1 genes. Annealing temperature, size of the PCR product (exclu…
Primer name	Primer sequence 5'-3'	Annealing temperature (°C )	Size of the PCR product (bp)	Sanger sequencing primer	Type of geese exhibiting polymorphism	Target
EDNRB2-F	GAAATGAAGGAGGCTGCAGG	63	99	F	European domestic goose	G to T upstream of EDBRB2
EDNRB2-R	GCTGGGACTGGTTCTTCTCT
MLANA-F	CTCAAAGTTTAAGGTCTGTTGC	60	96–97	F	European domestic goose	1-bp deletion in MLANA
MLANA-R	ATAGGTACCCGGTGCTCCA					exon 4
EDNRB2_indel-F	TGCTGTGGTTAAATATGGGCC	63	109–95	F	Chinese domestic goose	14-bp insertion in EDNRB2
EDNRB2_indel-R	ATCACGGTGCTCAGCCTTTG					exon 3
EDNRB2_1-F	CATCAGCAAGCCACGCTCTTTG	66	9.997		European domestic goose	EDNRB2 and its upstream
EDNRB2_1-R	CTTCTCAGTCTGCCCTTGTTATG
EDNRB2_2-F	GCAATGCTGGAAATGTCTCC	64	9.749		European domestic goose	EDNRB2 and its upstream
EDNRB2_2-R	GAGTTATCTTGCCACTAGGAAG
EDNRB2_3-F	CTGCAYATTGCTTCCTACAGC	68	10.387		European domestic goose	EDNRB2
EDNRB2_3-R	CCAAATCCACCAYGCTGTTCAGC
EDNRB2_4-F	GTGCTCCAGCCTTGGTCAG	68	8.485		European domestic goose	EDNRB2
EDNRB2_4-R	CATGCTGGTCTAGATAACCCTCAG
VAMP7-D1F	CAGCCCCAAAGCCATTTTCT	68	8.866		European domestic goose	VAMP7 partial exon 1 to
VAMP7-A1R	CCGGATCATATACCTCTGCATC					partial exon 6 (27 bp missing)
VAMP7-F1F	CAACATCCAGAAGAGAAACGCT	60	161	F and R	European domestic goose	VAMP7 exon 7
VAMP7-F1R	TCTCTGCCAAATAACAAGCCA
TYRP1-1.1F	GGCTCTGCTGGATCTGTCAT	60	265	F and R	European domestic goose	TYRP1 exon 1
TYRP1-1.1R	GTTGAAGAAGCGTATGGGCC
TYRP1-1.2F	CCAGACTATTTCCCTGTATTTG	54	275	F and R	European domestic goose	TYRP1 exon 1
TYRP1-1.2R	CAATGAAGTTCTGCCAACATATG
TYRP1-2F	GAGATCAGACTTCAGTGTC	58	371	F and R	European domestic goose	TYRP1 exon 2
TYRP1-2R	CACATGGCTTAACATTAACT
TYRP1-3F	GGGACAGATGTGTACTAATG	58	208-223	F and R	European domestic goose	TYRP1 exon 3
TYRP1-3R	CTGTGAGCAGTCATACTTAC
TYRP1-4F	GTCTTCTCTCACAGGCACTG	58	165	F and R	European domestic goose	TYRP1 exon 4
TYRP1-4R	GGTCCTTTTGTTTGCCATGC
TYRP1-5F	AACAAAAGGTTCACTGGGAT	60	210	F and R	European domestic goose	TYRP1 exon 5
TYRP1-5R	CATCCGTGAGCACATCTTAC
TYRP1-6F	TCAAAAACCCTGAGTCACTA	60	227	F and R	European domestic goose	TYRP1 exon 6
TYRP1-6R	GGAAAAAGAACACCTAGGTTCA
TYRP1-7F	TGTCCTGTCTCTTTAATGAC	60	244	F and R	European domestic goose	TYRP1 exon 7
TYRP1-7R	CACATGCAAAAAGTGCCATC
